# Chemosensory proteins in the CSP4 clade evolved as plant immunity suppressors before two suborders of plant-feeding hemipteran insects diverged

**DOI:** 10.1101/173278

**Authors:** Claire Drurey, Thomas C. Mathers, David C. Prince, Christine Wilson, Carlos Caceres-Moreno, Sam T. Mugford, Saskia A. Hogenhout

## Abstract

Chemosensory proteins (CSPs) are small globular proteins with hydrophobic binding pockets that have a role in detection of chemicals, regulation of development and growth and host seeking behaviour and feeding of arthropods. Here, we show that a CSP has evolved to modulate plant immune responses. Firstly, we found that the green peach aphid *Myzus persicae* CSP Mp10, which is delivered into the cytoplasm of plant cells, suppresses the reactive oxygen species (ROS) bursts to both aphid and bacterial elicitors in *Arabidopsis thaliana* and *Nicotiana benthamiana*. Aphid RNA interference studies demonstrated that Mp10 modulates the first layer of the plant defence response, specifically the BAK1 pathway. We identified Mp10 homologs in diverse plant-sucking insect species, including aphids, whiteflies, psyllids and leafhoppers, but not in other insect species, including blood-feeding hemipteran insects. We found that Mp10 homologs from other splant-sucking insect species are also capable of suppressing plant ROS. Together, these data and phylogenetic analyses provides evidence that an ancestral Mp10-like sequence acquired plant ROS suppression activity before the divergence of plant-sucking insect species over 250 million years ago.

**Significance:** Aphids, whiteflies, psyllids, leafhoppers and planthoppers are plant-sucking insects of the order Hemiptera that cause dramatic crop losses via direct feeding damage and vectoring of plant pathogens. Chemosensory proteins (CSPs) regulate behavioural and developmental processes in arthropods. Here we show that the CSP Mp10 of the green peach aphid *Myzus persicae* is an effector that suppresses plant reactive oxygen species (ROS) bursts and the first layer of plant defence responses. Surprisingly, Mp10 homologs are present in diverse plant-feeding hemipteran species, but not blood-feeding ones. An ancestral Mp10-like sequence most likely acquired ROS suppression activity before the divergence of plant-sucking insect species 250 million years ago.
