## Supplemental Table 4 for "Chemosensory proteins in the CSP4 clade evolved as plant immunity suppressors before two suborders of plant-feeding hemipteran insects diverged"

### Sheet: A)
Species	Common Name	Suborder	Feeding type	Genome / transcriptome	Genome assembly version	Annotation version	Ref.
Myzus persicae	Green peach aphid	Sternorrhyncha	Plant, phloem	Genome	cloneG006_v1.0	cloneG006_v1.0	(Mathers et. al. 2016)
Diuraphis noxia	Russian wheat aphid	Sternorrhyncha	Plant, phloem	Genome	v1.1 (GCA_000475195.1)	NCBI annotation release 100	(Nicholson et. al. 2015)
Acyrthosiphon pisum	Pea aphid	Sternorrhyncha	Plant, phloem	Genome	v2	v2.1b	(IAGC 2010)
Aphis gossypii	Cotton aphid	Sternorrhyncha	Plant, phloem	Transcriptome	N/A	N/A	(Gu et. al. 2013)
Brevicoryne brassicae	Cabbage aphid	Sternorrhyncha	Plant, phloem	Transcriptome	N/A	N/A	This study
Bemisia tabaci	Silverleaf whitefly	Sternorrhyncha	Plant, phloem	Transcriptome	N/A	N/A	This study
Diaphorina citri	Asian citrus psyllid	Sternorrhyncha	Plant, phloem	Genome	v1.1 (GCA_000475195.1)	NCBI annotation release 100	NA
Nilaparvata lugens	Brown planthopper	Auchenorrhyncha	Plant, phloem	Genome	Nlug_v1.1	Nlug_v1.1	(Xue et. al. 2014)
Dalbulus maidis	Corn leafhopper	Auchenorrhyncha	Plant, phloem	Transcriptome	N/A	N/A	This study
Circulifer tenellus	Beat leafhopper	Auchenorrhyncha	Plant, phloem	Transcriptome	N/A	N/A	This study
Macrosteles quadrilineatus	Aster leafhopper	Auchenorrhyncha	Plant, phloem	Transcriptome	N/A	N/A	This study
Cimex lectularius	Bed bug	Heteroptera	Human, Blood	Genome	v1.0	OGS_v1.1	(Rosenfeld et. al. 2016)
Rhodnius prolixus	Kissing bug	Heteroptera	Human, Blood	Genome	RproC3	RproC1.3	(Mesquita et. al. 2015)

### Sheet: B)
Gene ID	Length (aa)	Query name	Query ID	Query length	E value	score	bias	Hit number	Number of hits	c-Evalue	i-Evalue	score	bias	Hmm coord start	Hmm coord stop	ali coord start	ali coord stop	env coord start	env coord staop	acc	Coverage of CSP domain	Retained	Notes
CLEC025030-PA	120	OS-D	PF03392.10	93	3.3e-38	129.3	3	1	1	5e-41	3.9e-38	129.1	3	1	92	20	111	20	112	0.99	98.9247	YES
CLEC008096-PA	130	OS-D	PF03392.10	93	4.9e-37	125.6	3.1	1	1	7.7e-40	6.1e-37	125.3	3.1	1	93	24	116	24	116	0.99	100	YES
CLEC008095-PA	130	OS-D	PF03392.10	93	1.4e-36	124.2	2.3	1	1	2.2e-39	1.7e-36	123.8	2.3	1	93	24	116	24	116	0.99	100	YES
CLEC025383-PA	149	OS-D	PF03392.10	93	1.6e-36	123.9	3.1	1	1	2.7e-39	2.1e-36	123.5	1.8	1	93	44	136	44	136	0.99	100	YES
CLEC012499-PA	126	OS-D	PF03392.10	93	5.8e-36	122.1	0.5	1	1	8.8e-39	7e-36	121.9	0.5	1	92	18	109	18	110	0.99	98.9247	YES
CLEC025163-PA	119	OS-D	PF03392.10	93	3.9e-35	119.5	3	1	1	5.7e-38	4.5e-35	119.3	3	1	92	20	111	20	112	0.99	98.9247	YES
CLEC004599-PA	135	OS-D	PF03392.10	93	5e-32	109.5	0.1	1	1	8.1e-35	6.4e-32	109.2	0.1	1	91	29	119	29	121	0.98	97.8495	YES
CLEC008099-PA	130	OS-D	PF03392.10	93	3.9e-31	106.7	1.5	1	1	5.9e-34	4.6e-31	106.4	1.5	1	92	24	115	24	116	0.98	98.9247	YES
CLEC008098-PA	130	OS-D	PF03392.10	93	8.2e-31	105.6	1.7	1	1	1.2e-33	9.7e-31	105.4	1.7	1	92	24	115	24	116	0.98	98.9247	YES
CLEC003037-PA	127	OS-D	PF03392.10	93	4.1e-26	90.6	0.1	1	1	6.6e-29	5.2e-26	90.2	0.1	6	92	26	112	21	113	0.96	93.5484	YES
CLEC004472-PA	126	OS-D	PF03392.10	93	6.5e-26	89.9	0.9	1	1	1.1e-28	8.6e-26	89.5	0.9	7	91	28	112	26	114	0.97	91.3978	YES
CLEC011686-PA	125	OS-D	PF03392.10	93	2.5e-25	88	0	1	1	3.7e-28	3e-25	87.8	0	1	92	24	115	24	116	0.98	98.9247	YES
CLEC013473-PA	136	OS-D	PF03392.10	93	9.1e-23	79.8	0.1	1	1	1.5e-25	1.2e-22	79.5	0.1	7	90	36	119	31	122	0.96	90.3226	YES
CLEC011766-PA	300	OS-D	PF03392.10	93	2.9e-19	68.6	0.4	1	1	6.9e-21	5.5e-18	64.5	0.4	1	92	20	117	20	118	0.79	98.9247	YES
CLEC008093-PA	140	OS-D	PF03392.10	93	1.5e-15	56.7	5.6	1	1	2.1e-16	1.7e-13	50.2	0.4	1	41	63	103	63	106	0.97	44.086	NO	Incomplete CSP domain
CLEC008094-PA	87	OS-D	PF03392.10	93	1.9e-12	46.8	0.7	1	1	2.7e-15	2.1e-12	46.6	0.7	7	57	28	78	23	86	0.86	54.8387	NO	Short, incomplete CSP domain
Dn_37_2.0	131	OS-D	PF03392.10	93	4.3e-36	123	2.4	1	1	2.3e-39	5.4e-36	122.7	2.4	1	93	24	116	24	116	0.99	100	YES
Dn_463_1.2	165	OS-D	PF03392.10	93	6e-33	112.9	3.1	1	1	3.5e-36	8.4e-33	112.4	3.1	1	92	56	147	56	148	0.99	98.9247	YES
Dn_161_0.2	169	OS-D	PF03392.10	93	1.1e-24	86.4	0	1	1	6.3e-28	1.5e-24	86	0	1	91	68	159	68	161	0.96	97.8495	YES
Dn_463_1.1	357	OS-D	PF03392.10	93	7e-20	71	0.1	1	1	2.9e-23	7e-20	71	0.1	13	92	64	144	54	145	0.95	86.0215	YES
Dn_463_1.0	114	OS-D	PF03392.10	93	3.4e-16	59.2	0.1	1	1	1.6e-19	3.9e-16	59	0.1	1	48	26	73	26	112	0.92	51.6129	NO	Multiple CSP domain hits
Dn_37_2.2	167	OS-D	PF03392.10	93	2.6e-13	49.9	0.5	1	1	1.5e-16	3.5e-13	49.5	0.5	8	89	84	164	79	167	0.93	88.172	YES
Dn_942_0.7	83	OS-D	PF03392.10	93	3.9e-11	43	0.1	1	1	2.1e-14	5e-11	42.6	0.1	1	42	41	82	41	83	0.97	45.1613	NO	Short, incomplete CSP domain
Dn_463_1.11	160	OS-D	PF03392.10	93	5.1e-10	39.4	0	1	1	3.3e-13	7.9e-10	38.8	0	1	42	114	155	114	159	0.95	45.1613	NO	Incomplete CSP domain
RPRC011928-RA	135	OS-D	PF03392.10	93	4.6e-37	125.8	5.3	1	1	6.9e-40	5.6e-37	125.5	5.3	1	92	25	116	25	117	0.99	98.9247	YES
RPRC011926-RA	129	OS-D	PF03392.10	93	6.8e-37	125.2	2	1	1	1e-39	8.2e-37	125	2	1	92	22	113	22	114	0.99	98.9247	YES
RPRC007134-RA	131	OS-D	PF03392.10	93	1.6e-36	124	1.1	1	1	2.6e-39	2.1e-36	123.7	1.1	1	92	25	116	25	117	0.99	98.9247	YES
RPRC013218-RA	126	OS-D	PF03392.10	93	6e-36	122.2	1.4	1	1	9.1e-39	7.4e-36	121.9	1.4	1	93	21	113	21	113	0.99	100	YES
RPRC000327-RA	128	OS-D	PF03392.10	93	7.3e-36	121.9	2.3	1	1	1.1e-38	9.1e-36	121.6	2.3	1	92	25	115	25	116	0.98	98.9247	YES
RPRC013223-RA	128	OS-D	PF03392.10	93	1.6e-35	120.9	0.6	1	1	2.5e-38	2e-35	120.5	0.6	1	92	23	114	23	115	0.99	98.9247	YES
RPRC013280-RA	150	OS-D	PF03392.10	93	6.3e-35	118.9	2.4	1	1	1e-37	8.1e-35	118.6	2.4	1	93	45	137	45	137	0.99	100	YES
RPRC013285-RA	127	OS-D	PF03392.10	93	3.9e-34	116.4	0.6	1	1	5.8e-37	4.7e-34	116.1	0.6	1	93	22	114	22	114	0.99	100	YES
RPRC013221-RA	127	OS-D	PF03392.10	93	5.9e-34	115.8	2.7	1	1	8.8e-37	7.2e-34	115.6	2.7	1	93	22	114	22	114	0.99	100	YES
RPRC000332-RA	126	OS-D	PF03392.10	93	2e-33	114.1	2.9	1	1	3e-36	2.5e-33	113.8	2.9	1	93	21	113	21	113	0.99	100	YES
RPRC011935-RA	129	OS-D	PF03392.10	93	4.5e-28	97	0.2	1	1	6.7e-31	5.4e-28	96.7	0.2	1	92	29	120	29	121	0.98	98.9247	YES
RPRC007979-RA	127	OS-D	PF03392.10	93	5.3e-28	96.7	0	1	1	8.4e-31	6.8e-28	96.4	0	1	92	23	115	23	116	0.96	98.9247	YES
RPRC000126-RA	121	OS-D	PF03392.10	93	1e-25	89.4	0.4	1	1	1.6e-28	1.3e-25	89.1	0.4	4	91	23	109	21	111	0.96	94.6237	YES
RPRC000631-RA	132	OS-D	PF03392.10	93	8.3e-25	86.5	0.1	1	1	1.3e-27	1.1e-24	86.2	0.1	6	92	36	122	31	123	0.96	93.5484	YES
RPRC000242-RA	126	OS-D	PF03392.10	93	1.2e-23	82.8	5.8	1	1	1.9e-26	1.6e-23	82.4	5.8	6	91	30	114	28	116	0.97	92.4731	YES
RPRC000470-RA	109	OS-D	PF03392.10	93	1.1e-17	63.6	0	1	1	1.8e-20	1.4e-17	63.3	0	9	85	30	106	24	108	0.96	82.7957	YES
RPRC010107-RA	99	OS-D	PF03392.10	93	1e-14	54.1	0	1	1	1.5e-17	1.2e-14	53.9	0	10	86	21	97	17	99	0.96	82.7957	NO	Short
RPRC000546-RA	90	OS-D	PF03392.10	93	1e-13	50.9	0.2	1	1	1.6e-16	1.3e-13	50.7	0.2	38	92	19	73	13	74	0.94	59.1398	NO	Short, incomplete CSP domain
RPRC006791-RA	75	OS-D	PF03392.10	93	1.2e-13	50.7	0.1	1	1	1.8e-16	1.4e-13	50.5	0.1	43	92	9	58	2	59	0.94	53.7634	NO	Short, incomplete CSP domain
NLU012616.1	533	OS-D	PF03392.10	93	1.1e-94	311.3	4.9	1	3	3.3e-29	5.4e-26	91.1	0.2	3	92	7	96	6	97	0.96	96.7742	NO	Multiple CSP domain hits
NLU012616.1	533	OS-D	PF03392.10	93	1.1e-94	311.3	4.9	2	3	2.6e-35	4.2e-32	110.7	0.2	1	92	202	293	202	294	0.98	98.9247	NO	Multiple CSP domain hits
NLU012616.1	533	OS-D	PF03392.10	93	1.1e-94	311.3	4.9	3	3	3.5e-35	5.7e-32	110.3	0	1	92	399	490	399	491	0.98	98.9247	NO	Multiple CSP domain hits
NLU006829.1	115	OS-D	PF03392.10	93	1e-35	122.3	0.4	1	1	7.7e-39	1.2e-35	122	0.4	1	92	12	103	12	104	0.98	98.9247	YES
NLU019790.1	131	OS-D	PF03392.10	93	3e-35	120.8	2.3	1	1	2.4e-38	3.8e-35	120.4	2.3	1	92	27	117	27	118	0.98	98.9247	YES
NLU010608.1	188	OS-D	PF03392.10	93	3.5e-35	120.5	1.5	1	1	3.2e-38	5.2e-35	120	1.5	1	92	91	182	91	183	0.98	98.9247	YES
NLU019794.1	129	OS-D	PF03392.10	93	3.8e-35	120.4	1.1	1	1	2.9e-38	4.7e-35	120.2	1.1	1	92	25	115	25	116	0.98	98.9247	YES
NLU019793.1	123	OS-D	PF03392.10	93	5.2e-35	120	1.7	1	1	3.7e-38	6e-35	119.8	1.7	1	92	23	113	23	114	0.98	98.9247	YES
NLU019795.1	131	OS-D	PF03392.10	93	2e-32	111.7	0.1	1	1	1.5e-35	2.5e-32	111.4	0.1	1	92	27	117	27	118	0.98	98.9247	YES
NLU019792.1	132	OS-D	PF03392.10	93	5.9e-32	110.2	0.4	1	1	4.5e-35	7.3e-32	109.9	0.4	1	92	27	117	27	118	0.98	98.9247	YES
NLU021840.1	153	OS-D	PF03392.10	93	3.6e-31	107.7	2.5	1	1	3.3e-34	5.3e-31	107.2	2.5	3	90	53	140	52	142	0.98	94.6237	YES
NLU019791.1	129	OS-D	PF03392.10	93	1.4e-30	105.8	1.7	1	1	1e-33	1.6e-30	105.6	1.7	1	91	26	116	26	118	0.98	97.8495	YES
NLU012615.1	130	OS-D	PF03392.10	93	5.5e-30	103.9	0.6	1	1	4.3e-33	7.1e-30	103.6	0.6	1	90	25	114	25	117	0.98	96.7742	YES
NLU018982.1	151	OS-D	PF03392.10	93	6e-30	103.8	0.6	1	1	6.8e-33	1.1e-29	102.9	0.6	1	90	46	135	46	138	0.98	96.7742	YES
NLU016977.1	224	OS-D	PF03392.10	93	2.2e-25	89.1	0.7	1	1	2.5e-28	4.1e-25	88.3	0.7	9	92	35	118	29	119	0.96	90.3226	YES
NLU005503.1	138	OS-D	PF03392.10	93	7.7e-25	87.4	0	1	1	6.4e-28	1e-24	87	0	1	90	36	125	36	128	0.98	96.7742	YES
NLU026323.1	245	OS-D	PF03392.10	93	4.5e-23	81.7	1	1	2	2.2e-12	3.5e-09	37.2	0	5	45	22	62	20	72	0.9	44.086	NO	Incomplete CSP domain
NLU026323.1	245	OS-D	PF03392.10	93	4.5e-23	81.7	1	2	2	3.4e-14	5.6e-11	43	0.2	42	92	135	185	127	186	0.94	54.8387	NO	Incomplete CSP domain
NLU010607.1	493	OS-D	PF03392.10	93	6.7e-16	58.7	0.1	1	1	4.2e-19	6.7e-16	58.7	0.1	6	85	412	491	408	492	0.96	86.0215	YES
NLU027340.1	114	OS-D	PF03392.10	93	8.5e-14	52	0.2	1	1	6.5e-17	1.1e-13	51.7	0.2	10	85	36	112	28	114	0.94	81.7204	YES
MYZPE13164_G006_v1.0_000014360.1	131	OS-D	PF03392.10	93	1.7e-36	124.2	4.7	1	1	1.2e-39	2.2e-36	123.9	4.7	1	92	26	117	26	118	0.99	98.9247	YES
MYZPE13164_G006_v1.0_000149850.1	131	OS-D	PF03392.10	93	4.6e-36	122.8	2.6	1	1	3.1e-39	5.8e-36	122.5	2.6	1	93	24	116	24	116	0.99	100	YES
MYZPE13164_G006_v1.0_000014330.1	153	OS-D	PF03392.10	93	6.3e-33	112.8	2.7	1	1	4.7e-36	8.7e-33	112.3	2.7	1	92	44	135	44	136	0.99	98.9247	YES
MYZPE13164_G006_v1.0_000014340.1	285	OS-D	PF03392.10	93	3.9e-30	103.8	0.4	1	1	3.1e-33	5.7e-30	103.3	0.4	1	92	170	261	170	262	0.98	98.9247	YES
MYZPE13164_G006_v1.0_000002320.1	139	OS-D	PF03392.10	93	2e-27	95.1	0.1	1	1	1.4e-30	2.5e-27	94.8	0.1	1	90	42	131	42	134	0.98	96.7742	YES
MYZPE13164_G006_v1.0_000129840.1	152	OS-D	PF03392.10	93	1.2e-26	92.7	2.8	1	1	9e-30	1.7e-26	92.2	2.8	5	92	54	141	50	142	0.97	94.6237	YES
MYZPE13164_G006_v1.0_000002330.1	163	OS-D	PF03392.10	93	2.8e-24	85.1	0	1	1	2.2e-27	4e-24	84.6	0	1	91	62	153	62	155	0.96	97.8495	YES
MYZPE13164_G006_v1.0_000014350.1	292	OS-D	PF03392.10	93	6.2e-21	74.3	0.1	1	1	3.3e-24	6.2e-21	74.3	0.1	13	92	49	129	40	130	0.95	86.0215	YES
MYZPE13164_G006_v1.0_000149840.1	162	OS-D	PF03392.10	93	2.6e-14	53.1	0.4	1	1	2.1e-17	3.9e-14	52.5	0.4	8	88	80	159	75	162	0.93	87.0968	YES
MYZPE13164_G006_v1.0_000196370.1	155	OS-D	PF03392.10	93	3e-13	49.7	0.1	1	1	2.4e-16	4.5e-13	49.1	0.1	10	86	76	152	73	154	0.96	82.7957	YES
D_citri_rna17990	246	OS-D	PF03392.10	93	7.1e-75	247.3	17.9	1	2	4.4e-40	2.9e-37	126.7	5	1	92	27	118	27	119	0.99	98.9247	NO	Multiple CSP domain hits
D_citri_rna17990	246	OS-D	PF03392.10	93	7.1e-75	247.3	17.9	2	2	4.4e-40	2.9e-37	126.7	5	1	92	137	228	137	229	0.99	98.9247	NO	Multiple CSP domain hits
D_citri_rna15457	117	OS-D	PF03392.10	93	3.5e-38	129.7	0.5	1	1	6.4e-41	4.3e-38	129.4	0.5	1	92	23	114	23	115	0.99	98.9247	YES
D_citri_rna15456	124	OS-D	PF03392.10	93	9.5e-38	128.3	0.2	1	1	1.8e-40	1.2e-37	128	0.2	1	92	23	114	23	115	0.99	98.9247	YES
D_citri_rna7730	124	OS-D	PF03392.10	93	1.5e-36	124.4	0.9	1	1	2.9e-39	1.9e-36	124.1	0.9	1	92	24	115	24	116	0.99	98.9247	YES
D_citri_rna7732	124	OS-D	PF03392.10	93	2.6e-36	123.7	0.8	1	1	5e-39	3.3e-36	123.3	0.8	1	92	24	115	24	116	0.99	98.9247	YES
D_citri_rna14659	137	OS-D	PF03392.10	93	1.5e-32	111.6	0.1	1	1	2.8e-35	1.9e-32	111.3	0.1	1	92	40	131	40	132	0.98	98.9247	YES
D_citri_rna10288	165	OS-D	PF03392.10	93	5.6e-30	103.4	3.1	1	1	1.6e-32	1.1e-29	102.5	3.1	1	92	56	147	56	148	0.98	98.9247	YES
D_citri_rna14661	128	OS-D	PF03392.10	93	2.2e-29	101.5	0.9	1	1	4.2e-32	2.8e-29	101.2	0.9	3	92	26	115	24	116	0.98	96.7742	YES
D_citri_rna10284	135	OS-D	PF03392.10	93	5.8e-28	96.9	0.5	1	1	1.1e-30	7.4e-28	96.6	0.5	6	92	38	126	34	127	0.95	93.5484	YES
D_citri_rna1029	121	OS-D	PF03392.10	93	3.1e-25	88.2	5.7	1	1	5.3e-28	3.5e-25	88	5.7	1	92	19	111	19	112	0.98	98.9247	YES
D_citri_rna19241	88	OS-D	PF03392.10	93	1.7e-23	82.6	0.3	1	1	3.2e-26	2.2e-23	82.3	0.3	24	93	8	77	4	77	0.97	75.2688	NO	Short, incomplete CSP domain
D_citri_rna15458	113	OS-D	PF03392.10	93	5.6e-23	80.9	1.6	1	1	1.3e-25	8.5e-23	80.4	1.6	1	58	48	105	48	109	0.98	62.3656	NO	Incomplete CSP domain
D_citri_rna10286	118	OS-D	PF03392.10	93	4.6e-19	68.4	0.4	1	1	8.7e-22	5.8e-19	68.1	0.4	3	68	33	98	31	111	0.93	70.9677	NO	Incomplete CSP domain
D_citri_rna1030	127	OS-D	PF03392.10	93	8e-19	67.6	5.7	1	1	1.4e-21	9.5e-19	67.4	5.7	6	92	29	117	23	118	0.94	93.5484	YES
D_citri_rna10287	124	OS-D	PF03392.10	93	6.1e-18	64.8	2	1	1	1.8e-20	1.2e-17	63.8	2	3	91	33	117	31	119	0.91	95.6989	YES
D_citri_rna24179	60	OS-D	PF03392.10	93	6.3e-16	58.3	0	1	1	1.1e-18	7.6e-16	58.1	0	43	92	1	50	1	51	0.97	53.7634	NO	Short, incomplete CSP domain
D_citri_rna19242	91	OS-D	PF03392.10	93	1.1e-15	57.5	0.3	1	1	2.5e-18	1.7e-15	57	0.3	1	42	47	88	47	91	0.97	45.1613	NO	Short, incomplete CSP domain
D_citri_rna17899	156	OS-D	PF03392.10	93	1.6e-15	57.1	0.1	1	1	4.1e-18	2.7e-15	56.3	0.1	38	92	10	64	6	65	0.95	59.1398	NO	Incomplete CSP domain
D_citri_rna17898	67	OS-D	PF03392.10	93	1.8e-15	56.9	0.8	1	1	3.1e-18	2e-15	56.7	0.8	1	42	25	66	25	67	0.98	45.1613	NO	Short, incomplete CSP domain
D_citri_rna7753	114	OS-D	PF03392.10	93	5.9e-15	55.2	0.1	1	1	1.3e-17	8.5e-15	54.7	0.1	43	93	51	101	45	101	0.95	54.8387	NO	Incomplete CSP domain
D_citri_rna21749	183	OS-D	PF03392.10	93	7.1e-15	55	0.2	1	1	1.8e-17	1.2e-14	54.3	0.2	37	92	16	71	10	72	0.93	60.2151	NO	Incomplete CSP domain
D_citri_rna11256	85	OS-D	PF03392.10	93	5.5e-14	52.1	1.5	1	1	2.3e-16	1.5e-13	50.7	1.5	1	37	23	59	23	85	0.91	39.7849	NO	Short, incomplete CSP domain
D_citri_rna23791	59	OS-D	PF03392.10	93	7.7e-14	51.7	0.5	1	1	1.5e-16	9.8e-14	51.3	0.5	1	36	23	58	23	59	0.97	38.7097	NO	Short, incomplete CSP domain
D_citri_rna17989	88	OS-D	PF03392.10	93	1e-13	51.3	0	1	1	1.9e-16	1.3e-13	50.9	0	1	44	40	83	40	87	0.96	47.3118	NO	Short, incomplete CSP domain
D_citri_rna14655	120	OS-D	PF03392.10	93	5.8e-12	45.6	0.1	1	1	1.4e-14	9.6e-12	44.9	0.1	38	92	53	107	48	108	0.93	59.1398	NO	Incomplete CSP domain
D_citri_rna14656	67	OS-D	PF03392.10	93	7.2e-12	45.3	0.1	1	1	1.3e-14	8.8e-12	45.1	0.1	3	43	26	66	24	67	0.95	44.086	NO	Short, incomplete CSP domain
D_citri_rna15001	75	OS-D	PF03392.10	93	2.2e-11	43.8	0	1	1	4.6e-14	3e-11	43.3	0	6	42	38	74	34	75	0.96	39.7849	NO	Short, incomplete CSP domain
D_citri_rna16163	175	OS-D	PF03392.10	93	5.1e-07	29.8	0.1	1	1	1.3e-09	8.7e-07	29.1	0.1	34	86	120	172	95	175	0.9	56.9892	NO	Incomplete CSP domain
D_citri_rna13145	86	OS-D	PF03392.10	93	2.5e-06	27.6	0.3	1	1	6.2e-09	4.1e-06	26.9	0.3	1	24	48	71	48	77	0.96	25.8065	NO	Short, incomplete CSP domain
ACYPI000096-RA	131	OS-D	PF03392.10	93	6.6e-36	123.3	3.6	1	1	2.7e-39	8.2e-36	123	3.6	1	93	24	116	24	116	0.99	100	YES
ACYPI009116-RA	131	OS-D	PF03392.10	93	7.1e-36	123.2	3.9	1	1	2.9e-39	8.8e-36	122.9	3.9	1	92	26	117	26	118	0.99	98.9247	YES
ACYPI000095-RA	123	OS-D	PF03392.10	93	3.4e-33	114.6	2.4	1	1	1.3e-36	4e-33	114.3	2.4	1	93	24	116	24	116	0.99	100	YES
ACYPI000097-RA	145	OS-D	PF03392.10	93	5.4e-32	110.7	5.5	1	1	2.4e-35	7.1e-32	110.3	5.5	1	91	36	126	36	140	0.98	97.8495	YES
ACYPI000094-RA	221	OS-D	PF03392.10	93	8.3e-30	103.7	0.3	1	1	4.1e-33	1.2e-29	103.2	0.3	1	91	106	196	106	198	0.98	97.8495	YES
ACYPI000093-RA	201	OS-D	PF03392.10	93	1.1e-28	100.1	0.7	1	1	5.2e-32	1.6e-28	99.6	0.7	1	90	104	193	104	196	0.98	96.7742	YES
ACYPI002311-RA	150	OS-D	PF03392.10	93	1.9e-27	96.1	2.4	1	1	1e-30	3.1e-27	95.5	2.4	4	93	52	141	49	141	0.97	96.7742	YES
ACYPI000345-RA	163	OS-D	PF03392.10	93	1.1e-25	90.5	0.1	1	1	5.2e-29	1.6e-25	90	0.1	1	91	62	153	62	155	0.96	97.8495	YES
ACYPI080283-RA	84	OS-D	PF03392.10	93	8.4e-23	81.3	0.3	1	1	3e-26	9.2e-23	81.1	0.3	13	93	2	82	1	82	0.98	87.0968	NO	Short
ACYPI39275-RA	280	OS-D	PF03392.10	93	7.6e-21	75	0.4	1	1	2.5e-24	7.6e-21	75	0.4	13	92	34	114	23	115	0.95	86.0215	YES
ACYPI005842-RA	155	OS-D	PF03392.10	93	6.9e-14	52.7	0.2	1	1	3.5e-17	1e-13	52.1	0.2	10	86	76	152	72	154	0.97	82.7957	YES
ACYPI003368-RA	176	OS-D	PF03392.10	93	1.5e-13	51.6	0.4	1	1	7.8e-17	2.4e-13	51	0.4	8	89	85	165	80	168	0.93	88.172	YES

### Sheet: C)
Seq. too short (< 100 aa)
Seqs. in red had no predicted protein from transdecoder.
Myzus persicae G006 gene ID	CSP ID	Aphis gossypii	Brevicoryne brassicae	Bemisia tabaci	Macrosteles quadrilineatus	Dalbulus maidis	Circulifer tenellus
MYZPE13164_G006_v1.0_000002320	MpCSP5	gi|289100578|gb|GW526652.1|GW526652	cds.c19485_g1_i1|m.31872		Mqcomp74789_c0_seq1
MYZPE13164_G006_v1.0_000002330	MpCSP8	gi|289101273|gb|GW519406.1|GW519406	cds.c47824_g1_i1|m.43516
MYZPE13164_G006_v1.0_000014330	MpCSP4 / Mp10	gi|289102095|gb|GW525104.1|GW525104	cds.c41492_g1_i1|m.40612	Btcomp164_c0_seq1	Mqcomp67006_c0_seq1	Dmcomp1000_c0_seq1	Ctcomp643_c0_seq1
MYZPE13164_G006_v1.0_000014340	MpCSP1	gi|289139337|gb|GW561469.1|GW561469	cds.c43194_g1_i1|m.41853
MYZPE13164_G006_v1.0_000014350	MpCSP3		cds.c5455_g1_i1|m.3228
MYZPE13164_G006_v1.0_000014360	MpCSP6	gi|289077752|gb|GW501943.1|GW501943	cds.c21516_g1_i1|m.33201	Btcomp486_c0_seq1	Mqcomp1316_c0_seq1	Dmcomp8253_c0_seq1	Ctcomp2578_c0_seq1
MYZPE13164_G006_v1.0_000129840	MpCSP10	gi|73617082|gb|DR394090.1|DR394090		Btcomp1776_c0_seq1	Mqcomp3645_c0_seq2	Dmcomp3471_c0_seq1	Ctcomp5258_c0_seq1
MYZPE13164_G006_v1.0_000149840	MpCSP9	gi|289108964|gb|GW527417.1|GW527417	cds.c11219_g1_i1|m.7664	Btcomp111_c0_seq2
MYZPE13164_G006_v1.0_000149850	MpCSP2		cds.c11219_g1_i1|m.7665	Btcomp587_c0_seq4	Mqcomp638_c0_seq1	Dmcomp64189_c0_seq1	Ctcomp651_c0_seq1
MYZPE13164_G006_v1.0_000196370	MpCSP7	gi|289096319|gb|GW515738.1|GW515738	cds.c47864_g1_i1|m.43541	Btcomp9942_c0_seq1	Mqcomp4162_c0_seq1	Dmcomp5409_c0_seq1	Ctcomp6862_c0_seq1

### Sheet: D)
Sequence ID	Annotated name	Species	Branch clolour hex code (Figure 6)	Length (aa)
A_gossypii_DR394090.1	Agos_DR394090.1	Aphis gossypii	#00e6e6	109
A_gossypii_GW515738.1	Agos_GW515738.1	Aphis gossypii	#00e6e6	176
A_gossypii_GW519406.1	Agos_GW519406.1	Aphis gossypii	#00e6e6	162
A_gossypii_GW525104.1	Agos_GW525104.1	Aphis gossypii	#00e6e6	164
A_gossypii_GW526652.1	Agos_GW526652.1	Aphis gossypii	#00e6e6	160
A_gossypii_GW527417.1	Agos_GW527417.1	Aphis gossypii	#00e6e6	111
A_gossypii_GW561469.1	Agos_GW561469.1	Aphis gossypii	#00e6e6	160
ACYPI000093-RA	Apis_ACYPI000093-RA	Acyrthosiphon pisum	#00cc99	201
ACYPI000094-RA	Apis_ACYPI000094-RA	Acyrthosiphon pisum	#00cc99	221
ACYPI000095-RA	Apis_ACYPI000095-RA	Acyrthosiphon pisum	#00cc99	123
ACYPI000096-RA	Apis_ACYPI000096-RA	Acyrthosiphon pisum	#00cc99	131
ACYPI000097-RA	Apis_ACYPI000097-RA	Acyrthosiphon pisum	#00cc99	145
ACYPI000345-RA	Apis_ACYPI000345-RA	Acyrthosiphon pisum	#00cc99	163
ACYPI002311-RA	Apis_ACYPI002311-RA	Acyrthosiphon pisum	#00cc99	150
ACYPI003368-RA	Apis_ACYPI003368-RA	Acyrthosiphon pisum	#00cc99	176
ACYPI005842-RA	Apis_ACYPI005842-RA	Acyrthosiphon pisum	#00cc99	155
ACYPI009116-RA	Apis_ACYPI009116-RA	Acyrthosiphon pisum	#00cc99	131
ACYPI39275-RA	Apis_ACYPI39275-RA	Acyrthosiphon pisum	#00cc99	280
B_brassicae_cds.c11219_g1_i1	Bbra_cds.c11219_g1_i1	Brevicoryne brassicae	#00ff00	179
B_brassicae_cds.c19485_g1_i1	Bbra_cds.c19485_g1_i1	Brevicoryne brassicae	#00ff00	138
B_brassicae_cds.c21516_g1_i1	Bbra_cds.c21516_g1_i1	Brevicoryne brassicae	#00ff00	131
B_brassicae_cds.c41492_g1_i1	Bbra_cds.c41492_g1_i1	Brevicoryne brassicae	#00ff00	145
B_brassicae_cds.c43194_g1_i1	Bbra_cds.c43194_g1_i1	Brevicoryne brassicae	#00ff00	222
B_brassicae_cds.c47824_g1_i1	Bbra_cds.c47824_g1_i1	Brevicoryne brassicae	#00ff00	175
B_brassicae_cds.c47864_g1_i1	Bbra_cds.c47864_g1_i1	Brevicoryne brassicae	#00ff00	155
B_brassicae_cds.c5455_g1_i1	Bbra_cds.c5455_g1_i1	Brevicoryne brassicae	#00ff00	213
B_tabaci_Btcomp111_c0_seq2	Btab_Btcomp111_c0_seq2	Bemisia tabaci	#e4d501	109
B_tabaci_Btcomp164_c0_seq1	Btab_Btcomp164_c0_seq1	Bemisia tabaci	#e4d501	131
B_tabaci_Btcomp1776_c0_seq1	Btab_Btcomp1776_c0_seq1	Bemisia tabaci	#e4d501	181
B_tabaci_Btcomp486_c0_seq1	Btab_Btcomp486_c0_seq1	Bemisia tabaci	#e4d501	175
C_tenulus_Ctcomp2578_c0_seq1	Cten_Ctcomp2578_c0_seq1	Circulifer tenellus	#d2a679	154
C_tenulus_Ctcomp5258_c0_seq1	Cten_Ctcomp5258_c0_seq1	Circulifer tenellus	#d2a679	132
C_tenulus_Ctcomp643_c0_seq1	Cten_Ctcomp643_c0_seq1	Circulifer tenellus	#d2a679	136
C_tenulus_Ctcomp651_c0_seq1	Cten_Ctcomp651_c0_seq1	Circulifer tenellus	#d2a679	130
C_tenulus_Ctcomp6862_c0_seq1	Cten_Ctcomp6862_c0_seq1	Circulifer tenellus	#d2a679	126
CLEC003037-PA	Clec_CLEC003037-PA	Cimex lectularius	#ff9999	126
CLEC004472-PA	Clec_CLEC004472-PA	Cimex lectularius	#ff9999	125
CLEC004599-PA	Clec_CLEC004599-PA	Cimex lectularius	#ff9999	134
CLEC008093-PB	Clec_CLEC008093-PB	Cimex lectularius	#ff9999	127
CLEC008095-PA	Clec_CLEC008095-PA	Cimex lectularius	#ff9999	129
CLEC008096-PA	Clec_CLEC008096-PA	Cimex lectularius	#ff9999	129
CLEC008098-PA	Clec_CLEC008098-PA	Cimex lectularius	#ff9999	129
CLEC008099-PA	Clec_CLEC008099-PA	Cimex lectularius	#ff9999	129
CLEC011686-PA	Clec_CLEC011686-PA	Cimex lectularius	#ff9999	124
CLEC011766-PA	Clec_CLEC011766-PA	Cimex lectularius	#ff9999	299
CLEC013473-PA	Clec_CLEC013473-PA	Cimex lectularius	#ff9999	135
CLEC025030-PA	Clec_CLEC025030-PA	Cimex lectularius	#ff9999	119
CLEC025163-PA	Clec_CLEC025163-PA	Cimex lectularius	#ff9999	118
CLEC025383-PA	Clec_CLEC025383-PA	Cimex lectularius	#ff9999	148
D_citri_rna10284	Dcit_rna10284	Diaphorina citri	#ff99e6	135
D_citri_rna10287	Dcit_rna10287	Diaphorina citri	#ff99e6	124
D_citri_rna10288	Dcit_rna10288	Diaphorina citri	#ff99e6	165
D_citri_rna1029	Dcit_rna1029	Diaphorina citri	#ff99e6	121
D_citri_rna1030	Dcit_rna1030	Diaphorina citri	#ff99e6	127
D_citri_rna14659	Dcit_rna14659	Diaphorina citri	#ff99e6	137
D_citri_rna14661	Dcit_rna14661	Diaphorina citri	#ff99e6	128
D_citri_rna15456	Dcit_rna15456	Diaphorina citri	#ff99e6	124
D_citri_rna15457	Dcit_rna15457	Diaphorina citri	#ff99e6	117
D_citri_rna7730	Dcit_rna7730	Diaphorina citri	#ff99e6	124
D_citri_rna7732	Dcit_rna7732	Diaphorina citri	#ff99e6	124
D_maidis_Dmcomp1000_c0_seq1	Dmai_Dmcomp1000_c0_seq1	Dalbulus maidis	#ff8000	131
D_maidis_Dmcomp3471_c0_seq1	Dmai_Dmcomp3471_c0_seq1	Dalbulus maidis	#ff8000	157
D_maidis_Dmcomp5409_c0_seq1	Dmai_Dmcomp5409_c0_seq1	Dalbulus maidis	#ff8000	112
D_maidis_Dmcomp8253_c0_seq1	Dmai_Dmcomp8253_c0_seq1	Dalbulus maidis	#ff8000	140
Dn_161_0.2	Dnox_Dn_161_0.2	Diuraphis noxia	#99cc00	169
Dn_37_2.0	Dnox_Dn_37_2.0	Diuraphis noxia	#99cc00	131
Dn_37_2.2	Dnox_Dn_37_2.2	Diuraphis noxia	#99cc00	167
Dn_463_1.1	Dnox_Dn_463_1.1	Diuraphis noxia	#99cc00	357
Dn_463_1.2	Dnox_Dn_463_1.2	Diuraphis noxia	#99cc00	165
M_quadriliniatus_Mqcomp1316_c0_seq	Mqua_Mqcomp1316_c0_seq	Macrosteles quadrilineatus	#e6ac00	140
M_quadriliniatus_Mqcomp3645_c0_seq2	Mqua_Mqcomp3645_c0_seq2	Macrosteles quadrilineatus	#e6ac00	147
M_quadriliniatus_Mqcomp4162_c0_seq1	Mqua_Mqcomp4162_c0_seq1	Macrosteles quadrilineatus	#e6ac00	108
M_quadriliniatus_Mqcomp638_c0_seq1	Mqua_Mqcomp638_c0_seq1	Macrosteles quadrilineatus	#e6ac00	148
MYZPE13164_G006_v1.0_000002320.1	MpCSP5	Myzus persicae	#009900	139
MYZPE13164_G006_v1.0_000002330.1	MpCSP8	Myzus persicae	#009900	163
MYZPE13164_G006_v1.0_000014330.1	MpCSP4 / Mp10	Myzus persicae	#009900	153
MYZPE13164_G006_v1.0_000014340.1	MpCSP1	Myzus persicae	#009900	285
MYZPE13164_G006_v1.0_000014350.1	MpCSP3	Myzus persicae	#009900	292
MYZPE13164_G006_v1.0_000014360.1	MpCSP6	Myzus persicae	#009900	131
MYZPE13164_G006_v1.0_000129840.1	MpCSP10	Myzus persicae	#009900	152
MYZPE13164_G006_v1.0_000149840.1	MpCSP9	Myzus persicae	#009900	162
MYZPE13164_G006_v1.0_000149850.1	MpCSP2 / OS-D1	Myzus persicae	#009900	131
MYZPE13164_G006_v1.0_000196370.1	MpCSP7	Myzus persicae	#009900	155
NLU005503.1	Nlug_NLU005503.1	Nilaparvata lugens	#805500	138
NLU006829.1	Nlug_NLU006829.1	Nilaparvata lugens	#805500	115
NLU010607.1	Nlug_NLU010607.1	Nilaparvata lugens	#805500	493
NLU010608.1	Nlug_NLU010608.1	Nilaparvata lugens	#805500	188
NLU012615.1	Nlug_NLU012615.1	Nilaparvata lugens	#805500	130
NLU016977.1	Nlug_NLU016977.1	Nilaparvata lugens	#805500	224
NLU018982.1	Nlug_NLU018982.1	Nilaparvata lugens	#805500	151
NLU019790.1	Nlug_NLU019790.1	Nilaparvata lugens	#805500	131
NLU019791.1	Nlug_NLU019791.1	Nilaparvata lugens	#805500	129
NLU019792.1	Nlug_NLU019792.1	Nilaparvata lugens	#805500	132
NLU019793.1	Nlug_NLU019793.1	Nilaparvata lugens	#805500	123
NLU019794.1	Nlug_NLU019794.1	Nilaparvata lugens	#805500	129
NLU019795.1	Nlug_NLU019795.1	Nilaparvata lugens	#805500	131
NLU021840.1	Nlug_NLU021840.1	Nilaparvata lugens	#805500	153
NLU027340.1	Nlug_NLU027340.1	Nilaparvata lugens	#805500	114
RPRC000126-RA	Rpro_RPRC000126-RA	Rhodnius prolixus	#ff0000	121
RPRC000242-RA	Rpro_RPRC000242-RA	Rhodnius prolixus	#ff0000	126
RPRC000327-RA	Rpro_RPRC000327-RA	Rhodnius prolixus	#ff0000	128
RPRC000332-RA	Rpro_RPRC000332-RA	Rhodnius prolixus	#ff0000	126
RPRC000470-RA	Rpro_RPRC000470-RA	Rhodnius prolixus	#ff0000	109
RPRC000631-RA	Rpro_RPRC000631-RA	Rhodnius prolixus	#ff0000	132
RPRC007134-RA	Rpro_RPRC007134-RA	Rhodnius prolixus	#ff0000	131
RPRC007979-RA	Rpro_RPRC007979-RA	Rhodnius prolixus	#ff0000	127
RPRC011926-RA	Rpro_RPRC011926-RA	Rhodnius prolixus	#ff0000	129
RPRC011928-RA	Rpro_RPRC011928-RA	Rhodnius prolixus	#ff0000	135
RPRC011935-RA	Rpro_RPRC011935-RA	Rhodnius prolixus	#ff0000	129
RPRC013218-RA	Rpro_RPRC013218-RA	Rhodnius prolixus	#ff0000	126
RPRC013221-RA	Rpro_RPRC013221-RA	Rhodnius prolixus	#ff0000	127
RPRC013223-RA	Rpro_RPRC013223-RA	Rhodnius prolixus	#ff0000	128
RPRC013280-RA	Rpro_RPRC013280-RA	Rhodnius prolixus	#ff0000	150
RPRC013285-RA	Rpro_RPRC013285-RA	Rhodnius prolixus	#ff0000	127
